# Analysis of the contribution of intrinsic disorder in shaping potyvirus genetic diversity

**DOI:** 10.1101/2022.05.13.491648

**Authors:** Guillaume Lafforgue, Thierry Michon, Justine Charon

**Affiliations:** INRAE; University of Sydney

## Abstract

Intrinsically disordered regions (IDRs) are abundant in the proteome of RNA viruses. The multifunctional properties of these regions are widely documented and their structural flexibility is associated with low constraint in the amino acid positions. Therefore, from an evolutionary stand point, these regions could have a greater mutational permissiveness than highly structured regions (ORs for Ordered Regions). They could thus provide a potential adaptive reservoir. To address this hypothesis, we compared the mutational robustness of IDRs and ORs in the genome of potyviruses, a major genus of plant viruses. For this purpose, a simulation model (DOI: 10.5281/zenodo.6396239) was built and used to distinguish a possible selection phenomenon in the biological data sets from randomly generated mutations. We analyzed several short-term experimental evolution datasets. An analysis was also performed on the natural diversity of three different species of potyviruses reflecting the long-term evolution. We observed that the mutational robustness of IDRs is significantly higher than that of ORs. Moreover, the substitutions in the ORs are very constrained by the conservation of the physico-chemical properties of the amino acids. This feature is not found in the IDRs where the substitutions tend to be more random. This reflects the weak structural constraints in these regions, in which an amino acid polymorphism is naturally conserved in the course of evolution, potyvirus IDRs and ODRs follow different evolutive paths with respect to their mutational robustness. These results force to consider the hypothesis that during selection, adaptive solutions could emerge from the amino acid polymorphism carried by IDRs.
