## Supplementary material for "Analysis of the contribution of intrinsic disorder in shaping potyvirus genetic diversity": Lafforgue 2022 - Table S1

### Sheet: Mutations - Experimental evol
PVY 2015											PVY 2017											TEV 2015
Gene	Codon position	Synonymous	Non-synonymous	AA1	AA2	Disorder	ScoreBlossum64	ScorePromotorBefore	ScorePromotorAfter		Gene	Codon position	Synonymous	Non-synonymous	AA1	AA2	Disorder	ScoreBlossum64	ScorePromotorBefore	ScorePromotorAfter		Gene	Codon position	Synonymous	Non-synonymous	AA1	AA2	Disorder	ScoreBlossum64	ScorePromotorBefore	ScorePromotorAfter
P1	46	0	1	Q	L	ID	-2	0.95	0.31		P1	4	1	0	Y	Y	ID	7	0.13	0.13		P1	22	0	1	M	V	OD	1	0.75	0.25
P1	53	0	1	R	M	ID	-1	0.75	0.75		P1	5	1	0	T	T	ID	5	0.43	0.43		P1	43	1	0	E	E	OD	5	1	1
P1	73	1	0	T	T	ID	5	0.43	0.43		P1	28	1	0	A	A	ID	4	0.85	0.85		P1	51	0	1	K	T	OD	-1	0.75	0.43
P1	74	1	0	D	D	ID	6	0.67	0.67		P1	43	1	0	L	L	ID	4	0.31	0.31		P1	86	0	1	R	C	ID	-3	0.75	0
P1	99	1	0	S	S	OD	4	0.93	0.93		P1	74	1	0	D	D	ID	6	0.67	0.67		P1	87	0	1	R	H	ID	0	0.75	0.43
P1	105	1	0	I	I	OD	4	0.16	0.16		P1	116	1	0	L	L	ID	4	0.31	0.31		P1	87	0	1	R	H	ID	0	0.75	0.43
P1	151	0	1	I	V	ID	3	0.16	0.25		P1	117	1	0	E	E	ID	5	1	1		P1	97	1	0	V	V	ID	4	0.25	0.25
P1	156	1	0	Q	Q	ID	5	0.95	0.95		P1	118	1	0	S	S	ID	4	0.93	0.93		P1	112	0	1	T	M	ID	-1	0.43	0.75
P1	211	0	1	R	C	OD	-3	0.75	0		P1	169	1	0	S	S	ID	4	0.93	0.93		P1	122	0	1	K	E	ID	1	0.75	1
P1	220	1	0	K	K	OD	5	0.75	0.75		P1	185	1	0	R	R	ID	5	0.75	0.75		P1	133	1	0	D	D	ID	6	0.67	0.67
P1	242	0	1	T	I	OD	-1	0.43	0.16		HC-Pro	323	1	0	A	A	ID	4	0.85	0.85		P1	136	0	1	A	V	ID	0	0.85	0.25
P1	266	1	0	I	I	OD	4	0.16	0.16		HC-Pro	351	1	0	D	D	ID	6	0.67	0.67		P1	147	0	1	T	P	OD	-1	0.43	0.97
HC-Pro	297	0	1	N	S	OD	-1	0.45	0.93		HC-Pro	504	1	0	N	N	ID	6	0.45	0.45		P1	147	0	1	T	P	OD	-1	0.43	0.97
HC-Pro	378	1	0	K	K	OD	5	0.75	0.75		HC-Pro	515	1	0	Y	Y	ID	7	0.13	0.13		P1	155	0	1	P	S	ID	-1	0.97	0.93
HC-Pro	455	1	0	I	I	OD	4	0.16	0.16		HC-Pro	705	1	0	G	G	ID	6	0.43	0.43		P1	162	0	1	N	S	ID	-1	0.45	0.93
HC-Pro	537	1	0	V	V	OD	4	0.25	0.25		P3	897	1	0	A	A	ID	4	0.85	0.85		P1	189	0	1	I	V	ID	3	0.16	0.25
HC-Pro	557	1	0	G	G	OD	6	0.43	0.43		P3	1001	1	0	F	F	ID	6	0.17	0.17		P1	191	0	1	S	G	ID	0	0.93	0.43
HC-Pro	561	0	1	K	R	OD	2	0.75	0.75		P3	1009	1	0	L	L	ID	4	0.31	0.31		P1	196	0	1	R	Q	ID	1	0.75	0.95
HC-Pro	567	1	0	D	D	OD	6	0.67	0.67		P3	1060	1	0	E	E	ID	5	1	1		P1	204	0	1	G	S	OD	0	0.43	0.93
HC-Pro	603	1	0	G	G	ID	6	0.43	0.43		CI	1211	1	0	T	T	ID	5	0.43	0.43		P1	204	0	1	G	D	OD	-1	0.43	0.67
HC-Pro	606	1	0	K	K	ID	5	0.75	0.75		CI	1222	1	0	T	T	ID	5	0.43	0.43		P1	213	0	1	R	C	OD	-3	0.75	0
HC-Pro	614	0	1	N	S	OD	-1	0.45	0.93		CI	1227	1	0	A	A	ID	4	0.85	0.85		P1	253	0	1	F	L	OD	0	0.17	0.31
HC-Pro	618	1	0	L	L	OD	4	0.31	0.31		CI	1465	1	0	I	I	ID	4	0.16	0.16		P1	278	0	1	V	L	OD	1	0.25	0.31
HC-Pro	682	1	0	H	H	OD	8	0.43	0.43		CI	1469	1	0	V	V	ID	4	0.25	0.25		HC-Pro	369	0	1	P	L	ID	-3	0.97	0.31
HC-Pro	690	1	0	L	L	OD	4	0.31	0.31		CI	1476	1	0	V	V	ID	4	0.25	0.25		HC-Pro	380	0	1	V	I	ID	3	0.25	0.16
HC-Pro	694	1	0	E	E	ID	5	1	1		CI	1672	1	0	D	D	ID	6	0.67	0.67		HC-Pro	395	0	1	P	L	OD	-3	0.97	0.31
HC-Pro	728	0	1	D	E	OD	2	0.67	1		CI	1723	1	0	I	I	ID	4	0.16	0.16		HC-Pro	410	0	1	Q	P	OD	-1	0.95	0.97
P3	766	0	1	S	P	OD	-1	0.93	0.97		CI	1727	1	0	C	C	ID	9	0	0		HC-Pro	410	0	1	Q	P	OD	-1	0.95	0.97
P3	767	1	0	A	A	OD	4	0.85	0.85		CI	1765	1	0	E	E	ID	5	1	1		HC-Pro	410	0	1	Q	P	OD	-1	0.95	0.97
P3	803	1	0	L	L	OD	4	0.31	0.31		NIa-Vpg	1911	1	0	P	P	ID	7	0.97	0.97		HC-Pro	410	0	1	Q	P	OD	-1	0.95	0.97
P3	828	0	1	M	V	OD	1	0.75	0.25		NIb	2794	1	0	Q	Q	ID	5	0.95	0.95		HC-Pro	429	0	1	G	D	OD	-1	0.43	0.67
P3	837	1	0	A	A	OD	4	0.85	0.85		CP	2795	1	0	G	G	ID	6	0.43	0.43		HC-Pro	430	0	1	D	G	OD	-1	0.67	0.43
P3	856	0	1	A	V	OD	0	0.85	0.25		CP	2798	1	0	T	T	ID	5	0.43	0.43		HC-Pro	454	0	1	G	S	OD	0	0.43	0.93
P3	887	1	0	R	R	OD	5	0.75	0.75		CP	2804	1	0	S	S	ID	4	0.93	0.93		HC-Pro	479	1	0	R	R	OD	5	0.75	0.75
P3	893	0	1	T	S	ID	1	0.43	0.93		CP	2994	1	0	F	F	ID	6	0.17	0.17		HC-Pro	519	0	1	A	T	OD	0	0.85	0.43
P3	905	1	0	S	S	ID	4	0.93	0.93		CP	3007	1	0	A	A	ID	4	0.85	0.85		HC-Pro	554	1	0	A	A	OD	4	0.85	0.85
P3	907	0	1	V	I	ID	3	0.25	0.16		P1	30	0	1	K	Q	ID	1	0.75	0.95		HC-Pro	569	0	1	Q	R	ID	1	0.95	0.75
P3	911	0	1	E	K	OD	1	1	0.75		P1	38	0	1	D	N	ID	1	0.67	0.45		HC-Pro	575	0	1	T	I	ID	-1	0.43	0.16
P3	931	0	1	L	F	OD	0	0.31	0.17		P1	45	0	1	M	T	ID	-1	0.75	0.43		HC-Pro	659	1	0	V	V	OD	4	0.25	0.25
P3	936	0	1	Y	F	OD	3	0.13	0.17		P1	64	0	1	N	S	ID	-1	0.45	0.93		HC-Pro	728	1	0	G	G	OD	6	0.43	0.43
P3	975	1	0	V	V	OD	4	0.25	0.25		P1	64	0	1	N	I	ID	-3	0.45	0.16		HC-Pro	730	0	1	R	G	OD	-2	0.75	0.43
P3	1098	1	0	E	E	OD	5	1	1		P1	68	0	1	M	I	ID	1	0.75	0.16		HC-Pro	745	1	0	L	L	OD	4	0.31	0.31
6K1	1146	1	0	V	V	OD	4	0.25	0.25		P1	71	0	1	Y	H	ID	2	0.13	0.43		P3	787	0	1	L	R	OD	-2	0.31	0.75
CI	1160	1	0	D	D	OD	6	0.67	0.67		P1	74	0	1	D	G	ID	-1	0.67	0.43		P3	799	1	0	I	I	OD	4	0.16	0.16
CI	1217	1	0	E	E	ID	5	1	1		P1	75	0	1	V	I	ID	3	0.25	0.16		P3	826	1	0	L	L	OD	4	0.31	0.31
CI	1222	1	0	T	T	ID	5	0.43	0.43		P1	83	0	1	K	T	ID	-1	0.75	0.43		P3	830	0	1	M	I	OD	1	0.75	0.16
CI	1237	1	0	D	D	OD	6	0.67	0.67		P1	115	0	1	K	T	ID	-1	0.75	0.43		P3	860	1	0	N	N	OD	6	0.45	0.45
CI	1252	1	0	L	L	OD	4	0.31	0.31		P1	118	0	1	S	L	ID	-2	0.93	0.31		P3	862	0	1	Y	C	OD	-2	0.13	0
CI	1253	1	0	P	P	OD	7	0.97	0.97		P1	122	0	1	R	K	ID	2	0.75	0.75		P3	866	1	0	I	I	OD	4	0.16	0.16
CI	1284	1	0	F	F	OD	6	0.17	0.17		P1	157	0	1	I	V	ID	3	0.16	0.25		P3	873	1	0	G	G	OD	6	0.43	0.43
CI	1286	1	0	K	K	OD	5	0.75	0.75		P1	160	0	1	T	I	ID	-1	0.43	0.16		P3	888	0	1	T	A	OD	0	0.43	0.85
CI	1303	1	0	I	I	OD	4	0.16	0.16		P1	169	0	1	S	G	ID	0	0.93	0.43		P3	912	1	0	V	V	OD	4	0.25	0.25
CI	1312	1	0	L	L	OD	4	0.31	0.31		P1	171	0	1	K	R	ID	2	0.75	0.75		P3	912	1	0	V	V	OD	4	0.25	0.25
CI	1346	1	0	L	L	OD	4	0.31	0.31		P1	171	0	1	K	N	ID	2	0.75	0.45		P3	912	1	0	V	V	OD	4	0.25	0.25
CI	1378	1	0	L	L	OD	4	0.31	0.31		HC-Pro	515	0	1	Y	N	ID	-2	0.13	0.45		P3	942	0	1	H	Y	ID	2	0.43	0.13
CI	1435	1	0	V	V	OD	4	0.25	0.25		HC-Pro	696	0	1	Q	R	ID	1	0.95	0.75		P3	958	0	1	N	D	OD	1	0.45	0.67
CI	1439	1	0	T	T	OD	5	0.43	0.43		P3	893	0	1	T	A	ID	0	0.43	0.85		P3	965	1	0	H	H	OD	8	0.43	0.43
CI	1471	1	0	L	L	ID	4	0.31	0.31		6K1	1122	0	1	A	T	ID	0	0.85	0.43		P3	1008	1	0	N	N	OD	6	0.45	0.45
CI	1501	0	1	V	I	OD	3	0.25	0.16		CI	1214	0	1	H	N	ID	0	0.43	0.45		P3	1012	1	0	Y	Y	OD	7	0.13	0.13
CI	1531	1	0	I	I	OD	4	0.16	0.16		CI	1214	0	1	H	Y	ID	2	0.43	0.13		P3	1025	1	0	S	S	OD	4	0.93	0.93
CI	1650	1	0	F	F	OD	6	0.17	0.17		CI	1662	0	1	M	I	ID	1	0.75	0.16		P3	1059	1	0	E	E	OD	5	1	1
CI	1750	1	0	A	A	OD	4	0.85	0.85		CI	1758	0	1	K	N	ID	2	0.75	0.45		P3	1087	1	0	L	L	ID	4	0.31	0.31
CI	1765	1	0	E	E	ID	5	1	1		CI	1761	0	1	S	N	ID	-1	0.93	0.45		6K1	1124	1	0	A	A	OD	4	0.85	0.85
CI	1786	1	0	Q	Q	OD	5	0.95	0.95		6K2	1816	0	1	I	V	ID	3	0.16	0.25		6K1	1162	0	1	T	I	OD	-1	0.43	0.16
6K2	1812	0	1	V	A	ID	0	0.25	0.85		6K2	1820	0	1	A	V	ID	0	0.85	0.25		CI	1169	1	0	V	V	OD	4	0.25	0.25
6K2	1825	1	0	G	G	OD	6	0.43	0.43		NIa-Vpg	1956	0	1	I	L	ID	2	0.16	0.31		CI	1188	1	0	H	H	OD	8	0.43	0.43
NIa-Vpg	1908	1	0	G	G	ID	6	0.43	0.43		NIb	2637	0	1	K	R	ID	2	0.75	0.75		CI	1190	0	1	T	M	OD	-1	0.43	0.75
NIa-Vpg	1939	1	0	I	I	OD	4	0.16	0.16		CP	2797	0	1	D	N	ID	1	0.67	0.45		CI	1227	1	0	T	T	OD	5	0.43	0.43
NIa-Vpg	1954	1	0	D	D	OD	6	0.67	0.67		CP	2935	0	1	V	I	ID	3	0.25	0.16		CI	1267	1	0	V	V	ID	4	0.25	0.25
NIa-Pro	2048	0	1	T	A	OD	0	0.43	0.85		P1	24	1	0	F	F	OD	6	0.17	0.17		CI	1271	1	0	E	E	ID	5	1	1
NIa-Pro	2056	0	1	V	A	OD	0	0.25	0.85		P1	102	1	0	V	V	OD	4	0.25	0.25		CI	1334	0	1	I	L	OD	2	0.16	0.31
NIa-Pro	2061	1	0	S	S	OD	4	0.93	0.93		P1	105	1	0	I	I	OD	4	0.16	0.16		CI	1338	1	0	C	C	OD	9	0	0
NIa-Pro	2100	1	0	L	L	OD	4	0.31	0.31		P1	111	1	0	E	E	OD	5	1	1		CI	1345	0	1	A	T	OD	0	0.85	0.43
NIa-Pro	2173	1	0	H	H	OD	8	0.43	0.43		P1	142	1	0	L	L	OD	4	0.31	0.31		CI	1373	1	0	V	V	OD	4	0.25	0.25
NIa-Pro	2183	1	0	G	G	OD	6	0.43	0.43		P1	195	1	0	G	G	OD	6	0.43	0.43		CI	1380	1	0	P	P	ID	7	0.97	0.97
NIa-Pro	2192	1	0	G	G	OD	6	0.43	0.43		P1	196	1	0	L	L	OD	4	0.31	0.31		CI	1388	0	1	A	V	OD	0	0.85	0.25
NIa-Pro	2195	0	1	V	I	OD	3	0.25	0.16		P1	196	1	0	L	L	OD	4	0.31	0.31		CI	1403	1	0	N	N	OD	6	0.45	0.45
NIa-Pro	2219	0	1	S	N	OD	-1	0.93	0.45		P1	206	1	0	K	K	OD	5	0.75	0.75		CI	1406	0	1	V	S	OD	-2	0.25	0.93
NIa-Pro	2226	1	0	E	E	OD	5	1	1		P1	234	1	0	D	D	OD	6	0.67	0.67		CI	1414	1	0	L	L	OD	4	0.31	0.31
NIa-Pro	2249	1	0	K	K	OD	5	0.75	0.75		P1	243	1	0	N	N	OD	6	0.45	0.45		CI	1419	1	0	S	S	OD	4	0.93	0.93
NIb	2290	1	0	L	L	OD	4	0.31	0.31		P1	252	1	0	S	S	OD	4	0.93	0.93		CI	1471	1	0	E	E	OD	5	1	1
NIb	2302	0	1	T	I	OD	-1	0.43	0.16		P1	255	1	0	L	L	OD	4	0.31	0.31		CI	1494	0	1	V	M	OD	1	0.25	0.75
NIb	2320	0	1	D	G	OD	-1	0.67	0.43		HC-Pro	305	1	0	T	T	OD	5	0.43	0.43		CI	1525	1	0	V	V	ID	4	0.25	0.25
NIb	2341	0	1	R	K	OD	2	0.75	0.75		HC-Pro	321	1	0	V	V	OD	4	0.25	0.25		CI	1539	1	0	I	I	ID	4	0.16	0.16
NIb	2357	1	0	V	V	OD	4	0.25	0.25		HC-Pro	377	1	0	V	V	OD	4	0.25	0.25		CI	1540	1	0	P	P	ID	7	0.97	0.97
NIb	2388	1	0	T	T	OD	5	0.43	0.43		HC-Pro	385	1	0	E	E	OD	5	1	1		CI	1569	1	0	E	E	ID	5	1	1
NIb	2390	0	1	E	G	OD	-2	1	0.43		HC-Pro	391	1	0	V	V	OD	4	0.25	0.25		CI	1620	1	0	N	N	OD	6	0.45	0.45
NIb	2423	0	1	K	R	OD	2	0.75	0.75		HC-Pro	401	1	0	V	V	OD	4	0.25	0.25		CI	1623	1	0	A	A	OD	4	0.85	0.85
NIb	2424	1	0	E	E	OD	5	1	1		HC-Pro	428	1	0	E	E	OD	5	1	1		CI	1624	1	0	I	I	OD	4	0.16	0.16
NIb	2458	1	0	A	A	OD	4	0.85	0.85		HC-Pro	436	1	0	V	V	OD	4	0.25	0.25		CI	1638	1	0	Y	Y	OD	7	0.13	0.13
NIb	2486	0	1	F	L	OD	0	0.17	0.31		HC-Pro	439	1	0	L	L	OD	4	0.31	0.31		CI	1648	0	1	A	V	OD	0	0.85	0.25
NIb	2491	1	0	I	I	OD	4	0.16	0.16		HC-Pro	440	1	0	S	S	OD	4	0.93	0.93		CI	1692	1	0	V	V	OD	4	0.25	0.25
NIb	2513	1	0	L	L	OD	4	0.31	0.31		HC-Pro	454	1	0	N	N	OD	6	0.45	0.45		CI	1731	1	0	F	F	OD	6	0.17	0.17
NIb	2570	1	0	S	S	OD	4	0.93	0.93		HC-Pro	466	1	0	K	K	OD	5	0.75	0.75		CI	1737	1	0	S	S	OD	4	0.93	0.93
NIb	2583	1	0	N	N	OD	6	0.45	0.45		HC-Pro	470	1	0	K	K	OD	5	0.75	0.75		CI	1760	0	1	V	M	OD	1	0.25	0.75
NIb	2590	1	0	T	T	ID	5	0.43	0.43		HC-Pro	480	1	0	D	D	OD	6	0.67	0.67		6K2	1841	1	0	K	K	OD	5	0.75	0.75
NIb	2616	0	1	I	T	OD	-1	0.16	0.43		HC-Pro	484	1	0	D	D	OD	6	0.67	0.67		6K2	1849	1	0	Q	Q	OD	5	0.95	0.95
NIb	2633	1	0	V	V	OD	4	0.25	0.25		HC-Pro	490	1	0	L	L	OD	4	0.31	0.31		NIa-Vpg	1891	1	0	G	G	OD	6	0.43	0.43
NIb	2639	0	1	S	R	ID	-1	0.93	0.75		HC-Pro	518	1	0	Y	Y	OD	7	0.13	0.13		NIa-Vpg	2007	1	0	P	P	ID	7	0.97	0.97
NIb	2648	1	0	F	F	ID	6	0.17	0.17		HC-Pro	523	1	0	H	H	OD	8	0.43	0.43		NIa-Vpg	2037	1	0	E	E	OD	5	1	1
NIb	2651	0	1	L	V	OD	1	0.31	0.25		HC-Pro	527	1	0	T	T	OD	5	0.43	0.43		NIa-Pro	2072	1	0	I	I	OD	4	0.16	0.16
NIb	2758	1	0	K	K	OD	5	0.75	0.75		HC-Pro	542	1	0	A	A	OD	4	0.85	0.85		NIa-Pro	2087	1	0	R	R	OD	5	0.75	0.75
NIb	2764	0	1	T	A	OD	0	0.43	0.85		HC-Pro	566	1	0	K	K	OD	5	0.75	0.75		NIa-Pro	2139	1	0	E	E	ID	5	1	1
NIb	2765	0	1	V	I	OD	3	0.25	0.16		HC-Pro	577	1	0	T	T	OD	5	0.43	0.43		NIa-Pro	2193	0	1	V	I	OD	3	0.25	0.16
CP	2809	0	1	A	V	ID	0	0.85	0.25		HC-Pro	591	1	0	P	P	OD	7	0.97	0.97		NIa-Pro	2213	1	0	N	N	OD	6	0.45	0.45
CP	2816	0	1	I	V	OD	3	0.16	0.25		HC-Pro	592	1	0	P	P	OD	7	0.97	0.97		NIa-Pro	2221	0	1	K	E	OD	1	0.75	1
CP	2817	1	0	Q	Q	OD	5	0.95	0.95		HC-Pro	593	1	0	T	T	OD	5	0.43	0.43		NIa-Pro	2265	0	1	V	A	ID	0	0.25	0.85
CP	2820	1	0	L	L	OD	4	0.31	0.31		HC-Pro	610	1	0	L	L	OD	4	0.31	0.31		NIa-Pro	2271	0	1	L	F	OD	0	0.31	0.17
CP	2836	0	1	H	Y	OD	2	0.43	0.13		HC-Pro	610	1	0	L	L	OD	4	0.31	0.31		NIb	2295	1	0	R	R	OD	5	0.75	0.75
CP	2844	1	0	I	I	OD	4	0.16	0.16		HC-Pro	619	1	0	Y	Y	OD	7	0.13	0.13		NIb	2298	1	0	A	S	OD	1	0.85	0.93
CP	2935	1	0	V	V	ID	4	0.25	0.25		HC-Pro	620	1	0	I	I	OD	4	0.16	0.16		NIb	2325	1	0	P	P	OD	7	0.97	0.97
CP	2935	0	1	V	I	ID	3	0.25	0.16		HC-Pro	641	1	0	E	E	OD	5	1	1		NIb	2373	0	1	I	V	OD	3	0.16	0.25
CP	2942	0	1	I	V	OD	3	0.16	0.25		HC-Pro	663	1	0	T	T	OD	5	0.43	0.43		NIb	2377	1	0	I	I	OD	4	0.16	0.16
CP	2972	1	0	E	E	OD	5	1	1		HC-Pro	667	1	0	L	L	OD	4	0.31	0.31		NIb	2443	1	0	L	L	OD	4	0.31	0.31
CP	3006	1	0	R	R	ID	5	0.75	0.75		HC-Pro	680	1	0	D	D	OD	6	0.67	0.67		NIb	2454	1	0	L	L	OD	4	0.31	0.31
											HC-Pro	690	1	0	L	L	OD	4	0.31	0.31		NIb	2472	1	0	P	P	OD	7	0.97	0.97
											HC-Pro	724	1	0	L	L	OD	4	0.31	0.31		NIb	2583	1	0	K	K	ID	5	0.75	0.75
											P3	761	1	0	V	V	OD	4	0.25	0.25		NIb	2604	1	0	I	I	OD	4	0.16	0.16
											P3	768	1	0	A	A	OD	4	0.85	0.85		NIb	2663	0	1	D	N	OD	1	0.67	0.45
											P3	783	1	0	R	R	OD	5	0.75	0.75		NIb	2671	1	0	S	S	OD	4	0.93	0.93
											P3	790	1	0	P	P	OD	7	0.97	0.97		NIb	2690	0	1	I	V	ID	3	0.16	0.25
											P3	803	1	0	L	L	OD	4	0.31	0.31		NIb	2720	1	0	D	D	OD	6	0.67	0.67
											P3	816	1	0	V	V	OD	4	0.25	0.25		NIb	2720	0	1	D	N	OD	1	0.67	0.45
											P3	837	1	0	A	A	OD	4	0.85	0.85		NIb	2723	0	1	V	I	OD	3	0.25	0.16
											P3	870	1	0	L	L	OD	4	0.31	0.31		NIb	2790	0	1	F	I	OD	0	0.17	0.16
											P3	880	1	0	V	V	OD	4	0.25	0.25		CP	2832	0	1	V	I	OD	3	0.25	0.16
											P3	888	1	0	N	N	OD	6	0.45	0.45		CP	2856	0	1	N	D	OD	1	0.45	0.67
											P3	1012	1	0	F	F	OD	6	0.17	0.17		CP	2879	0	1	A	T	OD	0	0.85	0.43
											P3	1026	1	0	T	T	OD	5	0.43	0.43		CP	2917	1	0	N	N	OD	6	0.45	0.45
											P3	1033	1	0	Q	Q	OD	5	0.95	0.95		CP	2935	0	1	P	S	ID	-1	0.97	0.93
											P3	1038	1	0	D	D	OD	6	0.67	0.67		CP	2954	1	0	L	L	OD	4	0.31	0.31
											P3	1041	1	0	K	K	OD	5	0.75	0.75		CP	2957	1	0	A	A	OD	4	0.85	0.85
											P3	1054	1	0	N	N	OD	6	0.45	0.45		CP	2978	0	1	I	T	OD	-1	0.16	0.43
											P3	1055	1	0	E	E	OD	5	1	1		CP	2989	1	0	D	D	OD	6	0.67	0.67
											P3	1067	1	0	R	R	OD	5	0.75	0.75		CP	3039	1	0	A	A	ID	4	0.85	0.85
											P3	1081	1	0	Y	Y	OD	7	0.13	0.13
											P3	1092	1	0	F	F	OD	6	0.17	0.17
											P3	1098	1	0	E	E	OD	5	1	1
											P3	1099	1	0	E	E	OD	5	1	1
											P3	1103	1	0	V	V	OD	4	0.25	0.25
											6K1	1115	1	0	E	E	OD	5	1	1
											CI	1162	1	0	V	V	OD	4	0.25	0.25
											CI	1191	1	0	K	K	OD	5	0.75	0.75
											CI	1194	1	0	D	D	OD	6	0.67	0.67
											CI	1233	1	0	S	S	OD	4	0.93	0.93
											CI	1239	1	0	L	L	OD	4	0.31	0.31
											CI	1246	1	0	S	S	OD	4	0.93	0.93
											CI	1262	1	0	V	V	OD	4	0.25	0.25
											CI	1272	1	0	A	A	OD	4	0.85	0.85
											CI	1279	1	0	L	L	OD	4	0.31	0.31
											CI	1286	1	0	K	K	OD	5	0.75	0.75
											CI	1293	1	0	R	R	OD	5	0.75	0.75
											CI	1343	1	0	F	F	OD	6	0.17	0.17
											CI	1346	1	0	L	L	OD	4	0.31	0.31
											CI	1356	1	0	V	V	OD	4	0.25	0.25
											CI	1368	1	0	V	V	OD	4	0.25	0.25
											CI	1385	1	0	S	S	OD	4	0.93	0.93
											CI	1392	1	0	A	A	OD	4	0.85	0.85
											CI	1395	1	0	S	S	OD	4	0.93	0.93
											CI	1407	1	0	N	N	OD	6	0.45	0.45
											CI	1436	1	0	D	D	OD	6	0.67	0.67
											CI	1443	1	0	G	G	OD	6	0.43	0.43
											CI	1458	1	0	F	F	OD	6	0.17	0.17
											CI	1483	1	0	V	V	OD	4	0.25	0.25
											CI	1484	1	0	S	S	OD	4	0.93	0.93
											CI	1502	1	0	S	S	OD	4	0.93	0.93
											CI	1532	1	0	I	I	OD	4	0.16	0.16
											CI	1542	1	0	A	A	OD	4	0.85	0.85
											CI	1549	1	0	Y	Y	OD	7	0.13	0.13
											CI	1553	1	0	V	V	OD	4	0.25	0.25
											CI	1556	1	0	G	G	OD	6	0.43	0.43
											CI	1557	1	0	G	G	OD	6	0.43	0.43
											CI	1564	1	0	G	G	OD	6	0.43	0.43
											CI	1575	1	0	Q	Q	OD	5	0.95	0.95
											CI	1617	1	0	Q	Q	OD	5	0.95	0.95
											CI	1625	1	0	S	S	OD	4	0.93	0.93
											CI	1629	1	0	S	S	OD	4	0.93	0.93
											CI	1633	1	0	Y	Y	OD	7	0.13	0.13
											CI	1640	1	0	L	L	OD	4	0.31	0.31
											CI	1651	1	0	H	H	OD	8	0.43	0.43
											CI	1678	1	0	S	S	OD	4	0.93	0.93
											CI	1696	1	0	F	F	OD	6	0.17	0.17
											CI	1701	1	0	T	T	OD	5	0.43	0.43
											CI	1749	1	0	T	T	OD	5	0.43	0.43
											CI	1781	1	0	R	R	OD	5	0.75	0.75
											6K2	1824	1	0	G	G	OD	6	0.43	0.43
											6K2	1836	1	0	S	S	OD	4	0.93	0.93
											6K2	1837	1	0	V	V	OD	4	0.25	0.25
											NIa-Vpg	1844	1	0	G	G	OD	6	0.43	0.43
											NIa-Vpg	1862	1	0	K	K	OD	5	0.75	0.75
											NIa-Vpg	1863	1	0	R	R	OD	5	0.75	0.75
											NIa-Vpg	1952	1	0	E	E	OD	5	1	1
											NIa-Vpg	1994	1	0	D	D	OD	6	0.67	0.67
											NIa-Vpg	1997	1	0	N	N	OD	6	0.45	0.45
											NIa-Vpg	2003	1	0	P	P	OD	7	0.97	0.97
											NIa-Vpg	2009	1	0	L	L	OD	4	0.31	0.31
											NIa-Vpg	2011	1	0	Q	Q	OD	5	0.95	0.95
											NIa-Vpg	2017	1	0	E	E	OD	5	1	1
											NIa-Vpg	2018	1	0	V	V	OD	4	0.25	0.25
											NIa-Vpg	2028	1	0	V	V	OD	4	0.25	0.25
											NIa-Pro	2034	1	0	S	S	OD	4	0.93	0.93
											NIa-Pro	2040	1	0	R	R	OD	5	0.75	0.75
											NIa-Pro	2042	1	0	F	F	OD	6	0.17	0.17
											NIa-Pro	2045	1	0	I	I	OD	4	0.16	0.16
											NIa-Pro	2071	1	0	Y	Y	OD	7	0.13	0.13
											NIa-Pro	2082	1	0	F	F	OD	6	0.17	0.17
											NIa-Pro	2097	1	0	V	V	OD	4	0.25	0.25
											NIa-Pro	2102	1	0	S	S	OD	4	0.93	0.93
											NIa-Pro	2106	1	0	P	P	OD	7	0.97	0.97
											NIa-Pro	2126	1	0	P	P	OD	7	0.97	0.97
											NIa-Pro	2130	1	0	H	H	OD	8	0.43	0.43
											NIa-Pro	2150	1	0	K	K	OD	5	0.75	0.75
											NIa-Pro	2154	1	0	S	S	OD	4	0.93	0.93
											NIa-Pro	2175	1	0	I	I	OD	4	0.16	0.16
											NIa-Pro	2176	1	0	E	E	OD	5	1	1
											NIa-Pro	2192	1	0	G	G	OD	6	0.43	0.43
											NIa-Pro	2200	1	0	L	L	OD	4	0.31	0.31
											NIa-Pro	2208	1	0	N	N	OD	6	0.45	0.45
											NIa-Pro	2240	1	0	T	T	OD	5	0.43	0.43
											NIa-Pro	2241	1	0	V	V	OD	4	0.25	0.25
											NIa-Pro	2252	1	0	T	T	OD	5	0.43	0.43
											NIa-Pro	2260	1	0	T	T	OD	5	0.43	0.43
											NIa-Pro	2261	1	0	K	K	OD	5	0.75	0.75
											NIa-Pro	2275	1	0	Q	Q	OD	5	0.95	0.95
											NIb	2284	1	0	Y	Y	OD	7	0.13	0.13
											NIb	2290	1	0	L	L	OD	4	0.31	0.31
											NIb	2307	1	0	K	K	OD	5	0.75	0.75
											NIb	2321	1	0	S	S	OD	4	0.93	0.93
											NIb	2363	1	0	D	D	OD	6	0.67	0.67
											NIb	2379	1	0	H	H	OD	8	0.43	0.43
											NIb	2388	1	0	T	T	OD	5	0.43	0.43
											NIb	2426	1	0	I	I	OD	4	0.16	0.16
											NIb	2435	1	0	Y	Y	OD	7	0.13	0.13
											NIb	2437	1	0	G	G	OD	6	0.43	0.43
											NIb	2443	1	0	N	N	OD	6	0.45	0.45
											NIb	2468	1	0	P	P	OD	7	0.97	0.97
											NIb	2474	1	0	G	G	OD	6	0.43	0.43
											NIb	2479	1	0	V	V	OD	4	0.25	0.25
											NIb	2490	1	0	N	N	OD	6	0.45	0.45
											NIb	2502	1	0	F	F	OD	6	0.17	0.17
											NIb	2507	1	0	D	D	OD	6	0.67	0.67
											NIb	2522	1	0	A	A	OD	4	0.85	0.85
											NIb	2530	1	0	S	S	OD	4	0.93	0.93
											NIb	2531	1	0	L	L	OD	4	0.31	0.31
											NIb	2533	1	0	P	P	OD	7	0.97	0.97
											NIb	2568	1	0	P	P	OD	7	0.97	0.97
											NIb	2574	1	0	G	G	OD	6	0.43	0.43
											NIb	2589	1	0	S	S	OD	4	0.93	0.93
											NIb	2608	1	0	K	K	OD	5	0.75	0.75
											NIb	2674	1	0	G	G	OD	6	0.43	0.43
											NIb	2692	1	0	S	S	OD	4	0.93	0.93
											NIb	2693	1	0	I	I	OD	4	0.16	0.16
											NIb	2701	1	0	L	L	OD	4	0.31	0.31
											NIb	2768	1	0	E	E	OD	5	1	1
											NIb	2769	1	0	E	E	OD	5	1	1
											CP	2836	1	0	H	H	OD	8	0.43	0.43
											CP	2838	1	0	V	V	OD	4	0.25	0.25
											CP	2844	1	0	I	I	OD	4	0.16	0.16
											CP	2868	1	0	A	A	OD	4	0.85	0.85
											CP	2884	1	0	F	F	OD	6	0.17	0.17
											CP	2885	1	0	D	D	OD	6	0.67	0.67
											CP	2919	1	0	S	S	OD	4	0.93	0.93
											CP	2942	1	0	I	I	OD	4	0.16	0.16
											CP	2955	1	0	A	A	OD	4	0.85	0.85
											CP	2981	1	0	V	V	OD	4	0.25	0.25
											CP	3009	1	0	E	E	OD	5	1	1
											CP	3020	1	0	K	K	OD	5	0.75	0.75
											CP	3023	1	0	Q	Q	OD	5	0.95	0.95
											CP	3027	1	0	F	F	OD	6	0.17	0.17
											P1	24	0	1	F	V	OD	-1	0.17	0.25
											P1	208	0	1	T	I	OD	-1	0.43	0.16
											P1	210	0	1	V	A	OD	0	0.25	0.85
											P1	212	0	1	L	Q	OD	-2	0.31	0.95
											P1	214	0	1	H	Y	OD	2	0.43	0.13
											P1	222	0	1	T	N	OD	-1	0.43	0.45
											P1	240	0	1	S	N	OD	-1	0.93	0.45
											P1	252	0	1	S	T	OD	1	0.93	0.43
											HC-Pro	311	0	1	A	V	OD	0	0.85	0.25
											HC-Pro	355	0	1	I	K	OD	-3	0.16	0.75
											HC-Pro	429	0	1	N	S	OD	-1	0.45	0.93
											HC-Pro	443	0	1	E	Q	OD	2	1	0.95
											HC-Pro	529	0	1	K	R	OD	2	0.75	0.75
											HC-Pro	584	0	1	A	T	OD	0	0.85	0.43
											HC-Pro	623	0	1	Q	R	OD	1	0.95	0.75
											HC-Pro	718	0	1	S	G	OD	0	0.93	0.43
											HC-Pro	718	0	1	S	C	OD	-1	0.93	0
											P3	742	0	1	I	V	OD	3	0.16	0.25
											P3	752	0	1	T	A	OD	0	0.43	0.85
											P3	757	0	1	R	K	OD	2	0.75	0.75
											P3	774	0	1	K	T	OD	-1	0.75	0.43
											P3	802	0	1	I	M	OD	1	0.16	0.75
											P3	847	0	1	I	V	OD	3	0.16	0.25
											P3	888	0	1	N	I	OD	-3	0.45	0.16
											P3	911	0	1	E	K	OD	1	1	0.75
											P3	913	0	1	L	I	OD	2	0.31	0.16
											P3	914	0	1	L	F	OD	0	0.31	0.17
											P3	916	0	1	S	P	OD	-1	0.93	0.97
											P3	921	0	1	C	Y	OD	-2	0	0.13
											P3	951	0	1	T	I	OD	-1	0.43	0.16
											P3	969	0	1	G	V	OD	-3	0.43	0.25
											P3	970	0	1	R	Q	OD	1	0.75	0.95
											P3	970	0	1	R	W	OD	-3	0.75	0.09
											P3	972	0	1	P	T	OD	-1	0.97	0.43
											P3	979	0	1	A	V	OD	0	0.85	0.25
											P3	980	0	1	S	A	OD	1	0.93	0.85
											P3	980	0	1	S	L	OD	-2	0.93	0.31
											P3	1051	0	1	T	T	OD	5	0.43	0.43
											P3	1079	0	1	I	V	OD	3	0.16	0.25
											P3	1100	0	1	Y	H	OD	2	0.13	0.43
											CI	1197	0	1	D	N	OD	1	0.67	0.45
											CI	1285	0	1	F	L	OD	0	0.17	0.31
											CI	1334	0	1	H	Y	OD	2	0.43	0.13
											CI	1418	0	1	V	I	OD	3	0.25	0.16
											CI	1429	0	1	N	S	OD	-1	0.45	0.93
											CI	1589	0	1	A	V	OD	0	0.85	0.25
											CI	1640	0	1	L	I	OD	2	0.31	0.16
											CI	1677	0	1	P	S	OD	-1	0.97	0.93
											CI	1678	0	1	S	N	OD	-1	0.93	0.45
											CI	1712	0	1	E	V	OD	-2	1	0.25
											CI	1717	0	1	S	N	OD	-1	0.93	0.45
											CI	1773	0	1	A	T	OD	0	0.85	0.43
											6K2	1793	0	1	A	T	OD	0	0.85	0.43
											6K2	1826	0	1	I	L	OD	2	0.16	0.31
											6K2	1837	0	1	V	I	OD	3	0.25	0.16
											NIa-Vpg	1859	0	1	A	T	OD	0	0.85	0.43
											NIa-Vpg	1945	0	1	D	E	OD	2	0.67	1
											NIa-Vpg	2014	0	1	P	S	OD	-1	0.97	0.93
											NIa-Vpg	2021	0	1	K	E	OD	1	0.75	1
											NIa-Vpg	2021	0	1	K	R	OD	2	0.75	0.75
											NIa-Pro	2052	0	1	V	I	OD	3	0.25	0.16
											NIa-Pro	2056	0	1	V	I	OD	3	0.25	0.16
											NIa-Pro	2073	0	1	I	V	OD	3	0.16	0.25
											NIa-Pro	2115	0	1	I	V	OD	3	0.16	0.25
											NIa-Pro	2130	0	1	H	N	OD	0	0.43	0.45
											NIa-Pro	2134	0	1	P	S	OD	-1	0.97	0.93
											NIa-Pro	2135	0	1	V	A	OD	0	0.25	0.85
											NIa-Pro	2166	0	1	P	T	OD	-1	0.97	0.43
											NIa-Pro	2167	0	1	G	S	OD	0	0.43	0.93
											NIa-Pro	2215	0	1	E	K	OD	1	1	0.75
											NIa-Pro	2215	0	1	E	G	OD	-2	1	0.43
											NIa-Pro	2220	0	1	K	E	OD	1	0.75	1
											NIa-Pro	2225	0	1	N	S	OD	-1	0.45	0.93
											NIa-Pro	2228	0	1	N	D	OD	1	0.45	0.67
											NIa-Pro	2229	0	1	E	D	OD	2	1	0.67
											NIa-Pro	2235	0	1	V	A	OD	0	0.25	0.85
											NIa-Pro	2255	0	1	G	D	OD	-1	0.43	0.67
											NIa-Pro	2263	0	1	V	I	OD	3	0.25	0.16
											NIb	2319	0	1	V	A	OD	0	0.25	0.85
											NIb	2338	0	1	L	W	OD	-2	0.31	0.09
											NIb	2419	0	1	T	S	OD	1	0.43	0.93
											NIb	2610	0	1	S	C	OD	-1	0.93	0
											NIb	2615	0	1	E	D	OD	2	1	0.67
											NIb	2618	0	1	S	N	OD	-1	0.93	0.45
											NIb	2650	0	1	D	E	OD	2	0.67	1
											NIb	2720	0	1	F	L	OD	0	0.17	0.31
											CP	2841	0	1	I	M	OD	1	0.16	0.75
											CP	2862	0	1	E	Q	OD	2	1	0.95
											CP	2891	0	1	V	I	OD	3	0.25	0.16
											CP	3061	0	1	M	I	OD	1	0.75	0.16
