## Supplementary material for "Analysis of the contribution of intrinsic disorder in shaping potyvirus genetic diversity": Lafforgue 2022 - Table S2

### Sheet: Accession
Table S2. List PVY, TuMV and TEV isolates used to the natural diversity dataset.
PVYND		TuMVND		TEVND
Isolate	GenBank accession	Isolate	GenBank accession	Isolate	GenBank accession
12	AB185833.2	1J	D83184	TEV7DA	DQ986288.1
27	AB461450	2J	AB093622	TEV-Trini1	MK680813.1
3202	KX356068	59J	AB093620	TEV-N	KM282189.1
3303	KX356069	A102/11	AB093597	M11458.1	M11458.1
3411	KX356070	A64	AB093599	TEV-Mex21	KM282188.1
20917029	KC634009	AD178J	AB252094	TEV-NW	L38714.1
11227-2	KC634004.1	AD181J	AB252095
11289-1	KC614702	AD853J	AB252096
11627-10	KC634006.1	AD855J	AB252097
11627-12	KC634007	AD860J	AB252098
11629-9	KC634008	AKD161J	AB252099
171 1	MF624282.1	AKD934J	AB252100
261-4	AM113988	AKH937J	AB252101
A95	HQ912866	Al	AB093598
Adgen	AJ890348	AT181J	AB252102
AGA	JF928459.1	BZ1	AB093611
AST	JF928460	C1	AF394601
Bzh-4	KX650862.1	C42J	AB093625
CF-YL21	KJ801915	Cal1	AB093601
Chile3	FJ214726	CAR37	DQ648592
CO1898	HQ912906.1	CAR37A	DQ648591
CO1960	HQ912915.1	CAR39	EF374098
CO2081	HQ912913	CDN1	AB093610
CO2140	HQ912914.1	CH6	AB252103
CO2272	HQ912900.1	CHK16	AB252104
CW	HQ912865	CHL13	AB252105
d7-Bindura	MG602674.1	CHN1	AB093626
DSMZ PV-0890	MZ202342.1	CHN12	AY090660
Egypt11	KY863548	CHZJ26A	AB252106
Egypt24	KY863550	CP845J	AB093614
Egypt35	KY863551	CZE1	AB093608
Egypt7	KY863549	CZE5	AB252107
GBVC_10	JQ96903	DMJ	AB093623
GBVC_15	JQ969034	DNK2	AB252108
GBVC_23	JQ969040.2	FD27J	AB093618
GBVC_26	JQ969039.2	FKD001J	AB252109
GBVC_3	JQ969035	FKD004J	AB252110
GBVC_34	JQ969041.2	FKH122J	AB252111
GBVC_9	JQ969037	FRD1	AB252112
GF-YL20	KJ634023	GBR36	AB252113
GG517 128	JN936419.1	GBR50	AB252114
H14	KX580384	GBR98 UK	EU861593.1
HNJJ	MK190679.1	GFD462J	AB252115
HR1	FJ204166	GRC17	AB252116
ICIA	HQ912864	GRC42	AB252117
ID1_5_62A	HQ912890.1	H1J	AB252118
ID11_27_57B	HQ912885	HOD517J	AB093617
ID155	HQ912869	HRD	AB093627
ID20	HQ912867	HZ6	AB252119
ID243	HQ912895	IS1	AB093602
ID269	FJ643477	ITA3	AB252122
ID431	HQ912862	ITA7	AB093600
ID883	HQ912894.1	IWD032J	AB252120
ID988	HQ912883	IWD038J	AB252121
JVW-186	KF770835	Ka1J	AB093624
L26	FJ204165	KD32J	AB093621
La Union	KR149260.1	KEN1	AB093605
LR	HQ912896	KGD54J	AB252123
LYE84	AJ439545.1	KWB778J	AB252124
M200	HQ912889.1	KWB779J	AB252125
ME120	HQ912892	KYD073J	AB252126
ME173	FJ643479	KYD81J	AB093613
ME200	HQ912889.1	MED302J	AB252127
ME236_77	HQ912873	MYD013J	AB252128
MON	JF928458.1	MYD015J	AB252129
MT12 Oth291	MF624284.1	ND10J	AB252130
MT12 Oth303	MF624285.1	NDJ	AB093616
N Nysa	FJ666337.1	NID048J	AB252131
N:O	EF026076.1	NID119J	AB252132
N1	HQ912863	NLD1	AB252133
N3	HQ912868	NRD350J	AB252134
N4	FJ204164	NZ290	AB093612
NE-11	KP793716	PV0104	AB093603
N-Jg	AY166867	PV376-Br	AB093604
nnp	AF237963	Q-Ca	D10927
NTN	EF026075	RC4	AY134473
O	EF026074	Rn98	AB252135
Oth15 111	MF624287.1	RUS1	AB093606
Oth15 41	MF624286.1	RUS2	AB093607
Oth2016 153	MF624288.1	SGB088J	AB252136
Pep-ZIM2	MF382053.1	SGD311J	AB093619
PRI-509	EU563512	SMD060J	AB252137
prime-e5	MG602675.1	St48	AB093596
PVY quitoense M6	MN125072.1	TANX2	EU734433
PVY-kashmir	KY851109.1	TD88J	AB093615
PVYOUK	JX424837	TRD052J	AB252138
PVY-Tun 144	MG696820.1	TRD053J	AB252139
q19-Harare	MG602676.1	Tu-2R1	AB105135
s1-10	KU375554	Tu-3	AB105134
s2-12	KU375553.1	TuR1	AB362512
SASA-61	AJ585198.1	TuR9	AB362513
SCRI	AJ585196	TW	AF394602
ShX14	KJ634024	UK1	AF169561
SON41	AJ439544.2	USA1	AB093609
Tannat	KR528584	WFLBO6	EU734434
Tu660	AY166866	YAD020J	AB252140
VarA	KT290511	YAL018J	AB252141
VarB	KT290512	YC5	AF530055
WGO15 201	MF624289.1	YMD069J	AB252142
WGO15 204	MF624290.1	YMD070J	AB252143
