## Supplementary material for "Analysis of the contribution of intrinsic disorder in shaping potyvirus genetic diversity": Lafforgue 2022 - Table S3

### Sheet: Promotor score
					Table S3. Adapted promotor score from Radivojac,2007
AA	Promotor score
E	1
P	0.97
Q	0.95
S	0.93
R	0.75
K	0.75
M	0.75
D	0.67
G	0.43
A	0.85
N	0.45
T	0.43
H	0.43
L	0.31
V	0.25
F	0.17
I	0.16
Y	0.13
W	0.09
C	0
*	NA
