## Supplementary material for "Analysis of the contribution of intrinsic disorder in shaping potyvirus genetic diversity": Lafforgue 2022 - Table S4

### Sheet: Dunn test BLOSSUM62
Table S4. Differences in physicochemical properties associated with amino acid substitutions were assessed using scores derived from the BLOSSOM62 substitution matrix.
		Dunn test (p value adjustment method: Bonferroni) of PVY, TEV and TuMV for their IDRs and ORs.
PVY									TEV									TuMV
IDRs	Z	p.value		ORs	Z	p.value			IDRs	Z	p,value		ORs	Z	p.value			IDRs	Z	p.value		ORs	Z	p.value
Sim A-Sim B	0.0281965	1		Sim A-Sim B	0.395988	1			Sim A-Sim B	0.79	1		Sim A-Sim B	0.07	1			Sim A-Sim B	1.21515	1		Sim A-Sim B	0.0590103	1
Sim A-Sim C	2.00487	0.94452		Sim A-Sim C	0.878716	1			Sim A-Sim C	0.09	1		Sim A-Sim C	0.93	1			Sim A-Sim C	0.700026	1		Sim A-Sim C	0.640182	1
Sim A-Sim D	0.0550602	1		Sim A-Sim D	0.0526373	1			Sim A-Sim D	1.94	0.778		Sim A-Sim D	0.55	1			Sim A-Sim D	0.749751	1		Sim A-Sim D	0.0174483	1
Sim B-Sim C	2.02479	0.90066		Sim B-Sim C	1.28028	1			Sim B-Sim C	0.7	1		Sim B-Sim C	1	1			Sim B-Sim C	0.511577	1		Sim B-Sim C	0.572291	1
Sim B-Sim D	0.0820609	1		Sim B-Sim D	0.346512	1			Sim B-Sim D	1.19	1		Sim B-Sim D	0.62	1			Sim B-Sim D	0.390183	1		Sim B-Sim D	0.0422835	1
Sim C-Sim D	1.88541	1		Sim C-Sim D	0.939032	1			Sim C-Sim D	1.88	0.908		Sim C-Sim D	0.36	1			Sim C-Sim D	0.0906478	1		Sim C-Sim D	0.628126	1
PVY 2015-PVY 2017	0.0682115	1		PVY 2015-PVY 2017	0.49501	1			TEV 2015-Sim A	1.43	1		TEV 2015-Sim A	0.93	1			TuMVND-Sim A	0.848173	1		TuMVND-Sim A	5.47088	4.5e-07
PVY 2015-Sim A	1.72595	1		PVY 2015-Sim A	3.22138	0.02679			TEV 2015-Sim B	1.03	1		TEV 2015-Sim B	0.96	1			TuMVND-Sim B	2.39988	0.16		TuMVND-Sim B	5.30347	1.1e-06
PVY 2015-Sim B	1.71489	1		PVY 2015-Sim B	3.34874	0.01705			TEV 2015-Sim C	1.38	1		TEV 2015-Sim C	0.58	1			TuMVND-Sim C	1.73476	0.83		TuMVND-Sim C	4.76261	1.9e-05
PVY 2015-Sim C	2.46305	0.28929		PVY 2015-Sim C	2.94189	0.06851			TEV 2015-Sim D	0.41	1		TEV 2015-Sim D	0.72	1			TuMVND-Sim D	1.69189	0.91		TuMVND-Sim D	5.51449	3.5e-07
PVY 2015-Sim D	1.73805	1		PVY 2015-Sim D	3.24081	0.02503			TEV 2015-TEVND	1.02	1		TEV 2015-TEVND	1.97	0.73
PVY 2015-PVYND	0.947982	1		PVY 2015-PVYND	1.62681	1			TEVND-Sim A	4.41	0.0002		TEVND-Sim A	5.84	7.9e-08
PVY 2017-Sim A	3.18354	0.03055		PVY 2017-Sim A	4.39751	0.00023			TEVND-Sim B	3.75	0.003		TEVND-Sim B	5.89	5.7e-08
PVY 2017-Sim B	3.16053	0.03307		PVY 2017-Sim B	4.61205	8.4e-05			TEVND-Sim C	4.38	0.0002		TEVND-Sim C	5.17	3.4e-06
PVY 2017-Sim C	4.43793	0.00019		PVY 2017-Sim C	3.9365	0.00174			TEVND-Sim D	2.61	0.136		TEVND-Sim D	5.38	1.1e-06
PVY 2017-Sim D	3.17193	0.0318		PVY 2017-Sim D	4.43546	0.00019
PVY 2017-PVY	1.90335	1		PVY 2017-PVY	1.7958	1
PVYND-Sim A	2.71032	0.14116		PVYND-Sim A	5.90061	7.6e-08
PVYND-Sim B	2.66028	0.16396		PVYND -Sim B	6.41093	3e-09
PVYND-Sim C	4.96653	1.4e-05		PVYND -Sim C	4.88263	2.2e-05
PVYND-Sim D	2.63605	0.17614		PVYND -Sim D	6.03169	3.4e-08
