## Supplementary material for "Analysis of the contribution of intrinsic disorder in shaping potyvirus genetic diversity": Lafforgue 2022 - Table S5

### Sheet: Dunn test Promoting order score
Table S5, Dunn test (P value adjustment method : Bonferroni) of the order/disorder promoting score of each amino acid of the reference genome targeted by substitutions before substitution (A), of the amino acid resulting from substitution (B) and the differences in promoter score between the amino acid in the reference genome and the replacing amino acid in each of the genomes (C),
A.							B.							C.
TEV genome
Before substitution							After substitution							Difference before-after substitution
IDRs	Z	p,value	ORs	Z	p,value		IDRs	Z	p,value	ORs	Z	p,value		IDRs	Z	p,value	ORs	Z	p,value
Sim A-Sim B	0.0532618	1	Sim A-Sim B	0.148834	1		Sim A-Sim B	0.0424881	1	Sim A-Sim B	2.52293	1		Sim A-Sim B	0.124034	1	Sim A-Sim B	0.345129	1
Sim A-Sim C	0.487761	1	Sim A-Sim C	0.110866	1		Sim A-Sim C	0.485726	1	Sim A-Sim C	1.34748	1		Sim A-Sim C	0.163671	1	Sim A-Sim C	1.01413	1
Sim A-Sim D	0.496191	1	Sim A-Sim D	0.801842	1		Sim A-Sim D	0.223574	1	Sim A-Sim D	1.10203	1		Sim A-Sim D	0.510337	1	Sim A-Sim D	0.440312	1
Sim B-Sim C	0.553771	1	Sim B-Sim C	0.260577	1		Sim B-Sim C	0.539997	1	Sim B-Sim C	1.18917	1		Sim B-Sim C	0.0412546	1	Sim B-Sim C	0.648157	1
Sim B-Sim D	0.562105	1	Sim B-Sim D	0.949923	1		Sim B-Sim D	0.185589	1	Sim B-Sim D	1.37623	1		Sim B-Sim D	0.647497	1	Sim B-Sim D	0.502522	1
Sim C-Sim D	0.0104132	1	Sim C-Sim D	0.696148	1		Sim C-Sim D	0.719212	1	Sim C-Sim D	0.215547	1		Sim C-Sim D	0.684602	1	Sim C-Sim D	1.49804	1
TEV 2015-Sim A	0.0666706	1	TEV 2015-Sim A	0.143914	1		TEV 2015-Sim A	0.573751	1	TEV 2015-Sim A	0.587266	1		TEV 2015-Sim A	0.319436	1	TEV 2015-Sim A	0.962155	1
TEV 2015-Sim B	0.0399756	1	TEV 2015-Sim B	0.359059	1		TEV 2015-Sim B	1.23857	1	TEV 2015-Sim B	1.85308	1		TEV 2015-Sim B	1.00801	1	TEV 2015-Sim B	1.30889	1
TEV 2015-Sim C	0.315797	1	TEV 2015-Sim C	0.303542	1		TEV 2015-Sim C	1.22394	1	TEV 2015-Sim C	0.886681	1		TEV 2015-Sim C	1.07832	1	TEV 2015-Sim C	0.544098	1
TEV 2015-Sim D	0.320717	1	TEV 2015-Sim D	0.400576	1		TEV 2015-Sim D	1.4969	1	TEV 2015-Sim D	1.34088	1		TEV 2015-Sim D	1.09768	1	TEV 2015-Sim D	0.162909	1
TEV 2015-TEVND	0.14019	1	TEV 2015-TEVND	0.661242	1		TEV 2015-TEVND	1.12604	1	TEV 2015-TEVND	1.41965	1		TEV 2015-TEVND	0.745012	1	TEV 2015-TEVND	0.370699	1
TEVND -Sim A	0.137436	1	TEVND -Sim A	0.401342	1		TEVND -Sim A	1.17073	1	TEVND -Sim A	2.38197	1		TEVND -Sim A	1.22118	1	TEVND -Sim A	1.25495	1
TEVND-Sim B	0.189583	1	TEVND-Sim B	0.293496	1		TEVND-Sim B	1.1536	1	TEVND-Sim B	0.512575	1		TEVND-Sim B	1.36145	1	TEVND-Sim B	0.145005	1
TEVND-Sim C	0.31309	1	TEVND-Sim C	0.482777	1		TEVND-Sim C	1.64412	1	TEVND-Sim C	1.39316	1		TEVND-Sim C	1.39259	1	TEVND-Sim C	0.547636	1
TEVND-Sim D	0.321587	1	TEVND-Sim D	0.984846	1		TEVND-Sim D	0.973248	1	TEVND-Sim D	1.53553	1		TEVND-Sim D	0.754588	1	TEVND-Sim D	0.265276	1
		Groups before substitution								Groups after substitution							Groups before-after substitution
		IDRs	ORs							IDRs	ORs						IDRs	ORs
	TEV 2015	a	a						TEV 2015	a	a					TEV 2015	a	a
	TEVND	a	a						TEVND	a	a					TEVND	a	a
	Sim A	a	a						Sim A	a	a					Sim A	a	a
	Sim B	a	a						Sim B	a	a					Sim B	a	a
	Sim C	a	a						Sim C	a	a					Sim C	a	a
	SimC	a	a						SimC	a	a					SimC	a	a
PVY genome
Before substitution							After substitution							Difference before-after substitution
IDRs	Z	p,value	ORs	Z	p,value		IDRs	Z	p,value	ORs	Z	p,value		IDRs	Z	p,value	ORs	Z	p,value
Sim A-Sim B	2.25076	0.51	Sim A-Sim B	1.5283	1		Sim A-Sim B	0.0951124	1	Sim A-Sim B	0.611165	1		Sim A-Sim B	1.5283	1	Sim A-Sim B	0.521579	1
Sim A-Sim C	0.488206	1	Sim A-Sim C	0.338166	1		Sim A-Sim C	0.264218	1	Sim A-Sim C	3.02058	0.053		Sim A-Sim C	0.338166	1	Sim A-Sim C	0.351663	1
Sim A-Sim D	0.433521	1	Sim A-Sim D	0.239233	1		Sim A-Sim D	0.7552	1	Sim A-Sim D	1.88738	1		Sim A-Sim D	0.239233	1	Sim A-Sim D	0.0462853	1
Sim B-Sim C	1.69946	1	Sim B-Sim C	1.13606	1		Sim B-Sim C	0.171735	1	Sim B-Sim C	3.65056	0.0055		Sim B-Sim C	1.13606	1	Sim B-Sim C	0.875634	1
Sim B-Sim D	2.59625	0.2	Sim B-Sim D	1.23831	1		Sim B-Sim D	0.660721	1	Sim B-Sim D	2.51571	0.2495		Sim B-Sim D	1.23831	1	Sim B-Sim D	0.479601	1
Sim C-Sim D	0.892286	1	Sim C-Sim D	0.0963797	1		Sim C-Sim D	0.472995	1	Sim C-Sim D	1.15866	1		Sim C-Sim D	0.0963797	1	Sim C-Sim D	0.401032	1
PVY 2015-PVY 2017	0.52555	1	PVY 2015-PVY 2017	0.80543	1		PVY 2015-PVY 2017	0.387581	1	PVY 2015-PVY 2017	0.686151	1		PVY 2015-PVY 2017	0.80543	1	PVY 2015-PVY 2017	0.4337	1
PVY 2015-Sim A	0.051032	1	PVY 2015-Sim A	0.225499	1		PVY 2015-Sim A	0.419778	1	PVY 2015-Sim A	0.854312	1		PVY 2015-Sim A	0.225499	1	PVY 2015-Sim A	0.0348537	1
PVY 2015-Sim B	0.276699	1	PVY 2015-Sim B	0.295267	1		PVY 2015-Sim B	0.149818	1	PVY 2015-Sim B	0.436426	1		PVY 2015-Sim B	0.295267	1	PVY 2015-Sim B	0.102607	1
PVY 2015-Sim C	0.50427	1	PVY 2015-Sim C	0.257702	1		PVY 2015-Sim C	0.1154	1	PVY 2015-Sim C	0.243193	1		PVY 2015-Sim C	0.257702	1	PVY 2015-Sim C	0.267808	1
PVY 2015-Sim D	0.102254	1	PVY 2015-Sim D	0.167758	1		PVY 2015-Sim D	0.050728	1	PVY 2015-Sim D	1.39768	1		PVY 2015-Sim D	0.167758	1	PVY 2015-Sim D	0.0092981	1
PVY 2015-PVYND	0.430827	1	PVY 2015-PVYND	0.204916	1		PVY 2015-PVYND	0.131343	1	PVY 2015-PVYND	1.033	1		PVY 2015-PVYND	0.204916	1	PVY 2015-PVYND	0.117317	1
PVY 2017-Sim A	0.994285	1	PVY 2017-Sim A	2.08824	0.77		PVY 2017-Sim A	1.58337	1	PVY 2017-Sim A	0.121668	1		PVY 2017-Sim A	2.08824	0.77	PVY 2017-Sim A	0.894735	1
PVY 2017-Sim B	0.53006	1	PVY 2017-Sim B	1.0308	1		PVY 2017-Sim B	0.482808	1	PVY 2017-Sim B	0.55378	1		PVY 2017-Sim B	1.0308	1	PVY 2017-Sim B	0.635966	1
PVY 2017-Sim C	1.91744	1	PVY 2017-Sim C	2.0066	0.94		PVY 2017-Sim C	0.542708	1	PVY 2017-Sim C	0.874414	1		PVY 2017-Sim C	2.0066	0.94	PVY 2017-Sim C	0.364197	1
PVY 2017-Sim D	0.830237	1	PVY 2017-Sim D	1.23573	1		PVY 2017-Sim D	0.647117	1	PVY 2017-Sim D	1.03273	1		PVY 2017-Sim D	1.23573	1	PVY 2017-Sim D	0.820758	1
PVY 2017-PVYND	0.248385	1	PVY 2017-PVYND	1.17203	1		PVY 2017-PVYND	0.966497	1	PVY 2017-PVYND	0.430365	1		PVY 2017-PVYND	1.17203	1	PVY 2017-PVYND	0.613313	1
PVYND-Sim A	0.790478	1	PVYND-Sim A	1.74589	1		PVYND-Sim A	1.90217	1	PVYND-Sim A	1.48438	1		PVYND-Sim A	1.74589	1	PVYND-Sim A	0.500122	1
PVYND-Sim B	1.92874	1	PVYND-Sim B	0.125492	1		PVYND-Sim B	1.77526	1	PVYND-Sim B	2.20864	0.5712		PVYND-Sim B	0.125492	1	PVYND-Sim B	1.11176	1
PVYND-Sim C	0.175841	1	PVYND-Sim C	1.24827	1		PVYND-Sim C	1.48061	1	PVYND-Sim C	2.02622	0.8976		PVYND-Sim C	1.24827	1	PVYND-Sim C	0.0916634	1
PVYND-Sim D	1.26155	1	PVYND-Sim D	1.37253	1		PVYND-Sim D	0.896936	1	PVYND-Sim D	0.698622	1		PVYND-Sim D	1.37253	1	PVYND-Sim D	0.559986	1
		Groups before substitution								Groups after substitution							Groups before-after substitution
		IDRs	ORs							IDRs	ORs						IDRs	ORs
	PVY 2015	a	ab						PVY 2015	a	ab					PVY 2015	a	a
	PVY 2017	a	ab						PVY 2017	a	ab					PVY 2017	a	a
	PVYND	a	ab						PVYND	a	ab					PVYND	a	a
	Sim A	a	ab						Sim A	a	ab					Sim A	a	a
	Sim B	a	a						Sim B	a	a					Sim B	a	a
	Sim C	a	b						Sim C	a	b					Sim C	a	a
	SimC	a	ab						SimC	a	ab					SimC	a	a
TuMV genome
Before substitution							After substitution							Difference before-after substitution
IDRs	Z	p,value	ORs	Z	p,value		IDRs	Z	p,value	ORs	Z	p,value		IDRs	Z	p,value	ORs	Z	p,value
Sim A-Sim B	1.02198	1	Sim A-Sim B	0.0375467	1		Sim A-Sim B	1.02198	1	Sim A-Sim B	0.0375467	1		Sim A-Sim B	0.0375467	1	Sim A-Sim B	0.887087	1
Sim A-Sim C	0.97283	1	Sim A-Sim C	0.595713	1		Sim A-Sim C	0.97283	1	Sim A-Sim C	0.595713	1		Sim A-Sim C	0.595713	1	Sim A-Sim C	0.114501	1
Sim A-Sim D	0.544982	1	Sim A-Sim D	0.399202	1		Sim A-Sim D	0.544982	1	Sim A-Sim D	0.399202	1		Sim A-Sim D	0.399202	1	Sim A-Sim D	0.135726	1
Sim B-Sim C	1.98938	0.467	Sim B-Sim C	0.507775	1		Sim B-Sim C	1.98938	0.467	Sim B-Sim C	0.639398	1		Sim B-Sim C	0.639398	1	Sim B-Sim C	1.00546	1
Sim B-Sim D	0.491265	1	Sim B-Sim D	0.639398	1		Sim B-Sim D	0.491265	1	Sim B-Sim D	0.367309	1		Sim B-Sim D	0.367309	1	Sim B-Sim D	0.759761	1
Sim C-Sim D	1.52888	1	Sim C-Sim D	0.367309	1		Sim C-Sim D	1.52888	1	Sim C-Sim D	0.963447	1		Sim C-Sim D	0.963447	1	Sim C-Sim D	0.251968	1
TuMVND-Sim A	1.72602	0.843	TuMVND-Sim A	0.963447	1		TuMVND-Sim A	1.72602	0.843	TuMVND-Sim A	0.452389	1		TuMVND-Sim A	0.452389	1	TuMVND-Sim A	2.83804	0.045
TuMVND-Sim B	0.499419	1	TuMVND-Sim B	0.452389	1		TuMVND-Sim B	0.499419	1	TuMVND-Sim B	0.507775	1		TuMVND-Sim B	0.507775	1	TuMVND-Sim B	1.75185	0.798
TuMVND-Sim C	2.88959	0.039	TuMVND-Sim C	0.303586	1		TuMVND-Sim C	2.88959	0.039	TuMVND-Sim C	0.303586	1		TuMVND-Sim C	0.303586	1	TuMVND-Sim C	2.99713	0.027
TuMVND-Sim D	1.10074	1	TuMVND-Sim D	0.905884	1		TuMVND-Sim D	1.10074	1	TuMVND-Sim D	0.905884	1		TuMVND-Sim D	0.905884	1	TuMVND-Sim D	2.70868	0.068
		Groups before substitution							After substitution							Groups before-after substitution
		IDRs	ORs						IDRs	ORs						IDRs	ORs
	TuMVND	a	a					TuMVND	a	a					TuMVND	a	b
	Sim A	ab	a					Sim A	ab	a					Sim A	a	a
	Sim B	ab	a					Sim B	ab	a					Sim B	a	ab
	Sim C	b	a					Sim C	b	a					Sim C	a	a
	SimC	ab	a					SimC	ab	a					SimC	a	ab
